# Collagen staining with fast green FCF enables 3D imaging of pulmonary fibrosis

**DOI:** 10.64898/2026.08.27.747478

**Authors:** Mahhum Saqib, Amy K. Rivers, Sylvia Masala, Jonathan R. Baker, Carl Hobbs, Andreas Bodén, Ani Augustine Jose, Dylan Herzog, Simon J. Cleary

**Affiliations:** Institute of Pharmaceutical Science and King’s Centre for Lung Health, King’s College London, London, UK; School of Immunology & Microbial Sciences and King’s Centre for Lung Health, King’s College London, London, UK; Wolfson Sensory, Pain and Regeneration Centre, King’s College London, London, UK; Microscopy Innovation Centre, King’s College London, London, UK

**Author notes:** Co-first authors (Mahhum Saqib, Amy K. Rivers).

## Abstract

Current approaches for imaging fibrotic remodeling have sensitivity, specificity and cost drawbacks that limit both preclinical research and clinical diagnosis. Here, we show that fast green FCF, a small molecule that binds to fibrillar collagen, enables highly sensitive and specific imaging of fibrosis in lung samples from mice and humans using fluorescence microscopy. We report strategies for using fast green FCF staining to assess fibrotic remodeling using precision-cut lung slice and whole-biopsy preparations. Our findings demonstrate that fluorescence imaging of fast green FCF-stained collagen will be useful for fibrosis research and may help to improve detection of fibrosis in clinical pathology.
