## Supplementary material for "Collagen staining with fast green FCF enables 3D imaging of pulmonary fibrosis": Data supplement

### Sheet: Fig 1
Wavelength (nm)	Relative excitation		Wavelength (nm)	Relative emission
560	0.11		608	0.0483
565	0.14		613	0.0842
570	0.18		618	0.144
575	0.21		623	0.205
580	0.24		628	0.338
585	0.28		633	0.474
590	0.32		638	0.633
595	0.36		643	0.67
600	0.44		648	0.782
605	0.53		653	0.92
610	0.64		658	0.888
615	0.78		663	1
620	0.89		668	0.839
625	0.98		673	0.717
630	1		678	0.689
635	0.94		683	0.552
640	0.82		688	0.458
645	0.68		693	0.434
650	0.51		698	0.306
655	0.36		703	0.282
660	0.24		708	0.217
665	0.15		713	0.185
670	0.1		718	0.127
675	0.06		723	0.0777
680	0.04		728	0.0485
685	0.02		733	0.0202
690	0.01		738	0.00738
695	0.01		743	0.00462
700	0.01		748	0.00199
			753	0.000953
			758	0.000514
			763	0.000358
			768	0.000323
			773	0.000237
			778	0.000208
			783	0.000206
			788	0.000187
			793	0.000193
			798	0.00019

### Sheet: Fig 2
ID	Treatment	Percentage area collagen positive (%)	Mean intensity of signal across lung parenchyma (AU)
04-001	Saline	22.265	13.6824
06-001	Saline	19.7738	12.5868
07-001	Saline	25.1504	15.4539
10-001	Saline	25.3253	14.9793
01-004	Saline	21.1465	12.887
03-001	Bleomycin	29.536	18.4278
08-001	Bleomycin	32.0135	19.5141
09-001	Bleomycin	44.1059	29.2203
12-001	Bleomycin	35.8703	22.1898
02-001	Bleomycin	39.6526	24.1047
P-value of t-test on log10 transformed data comparing treatment groups:		0.0007	0.0008
